# Proximal protein landscapes of the type I interferon signaling cascade reveal negative regulation by the E3 ubiquitin ligase PJA2

**DOI:** 10.1101/2023.10.04.560926

**Authors:** Samira Schiefer, Benjamin G. Hale

## Abstract

Deciphering the intricate dynamic events governing type I interferon (IFN) signaling is critical to unravel key regulatory mechanisms in host antiviral defense. Here, we leveraged TurboID-based proximity labeling coupled with affinity purification-mass spectrometry to comprehensively map the proximal proteomes of all seven canonical human type I IFN signaling cascade members under basal and IFN-stimulated conditions. This established a network of 103 proteins in close proximity to the core members IFNAR1, IFNAR2, JAK1, TYK2, STAT1, STAT2, and IRF9. We validated several known constitutive protein assemblies, while also revealing novel stimulus-dependent and -independent associations between key signaling molecules. Functional screening further identified PJA2 as a negative regulator of IFN signaling via its E3 ubiquitin ligase activity. Mechanistically, PJA2 interacts with the Janus kinases, TYK2 and JAK1, and promotes their non-lysine and non-degradative ubiquitination, resulting in restrained downstream STAT signaling. Our high-resolution proximal protein landscapes provide global insights into the type I IFN signaling network, and serve as a valuable resource for future exploration of its functional complexities.
