## Supplemental Data 1 for "Proximal protein landscapes of the type I interferon signaling cascade reveal negative regulation by the E3 ubiquitin ligase PJA2"

### Sheet: Information
Sheet	Details
"hits_FC"	shows an overview of the fold change (FC) over the control for all factors that are depicted in Fig. 1
	FC > 2	FC > 4
	number after TurboID-tagged type I IFN signaling component indicates IFN-α2 stimulation time
Other sheets	show the fold change (FC) and interaction probability (SAINT probabilty, SP) over the control for all factors that are depicted in Fig. 1 individually
	FC > 4	SP > 0.7

### Sheet: hits_FC
PROTID	GENE	IFNAR1_000	IFNAR1_020	IFNAR1_060	IFNAR2_000	IFNAR2_020	IFNAR2_060	JAK1_000	JAK1_020	JAK1_120	TYK2_000	TYK2_020	TYK2_120	STAT1_000	STAT1_020	STAT1_120	STAT2_000	STAT2_020	STAT2_120	IRF9_000	IRF9_020	IRF9_120
P17181	IFNAR1	658.49	566.63	754.17	0	0	0	0	0	0	0	0	0	0	0	0	0	0	0	0	0	0
Q6ULP2	AFTPH	6.94	3.33	4.2	2.63	2.36	2.87		0	0	0	0	0	0	0	0	1.39	1.19	1.35	1.51	1.59	1.89
Q9UPM8	AP4E1	13.2	10.68	8.7	2.27	1.87	1.2	0	0	0	0	0	0	0	0	0	0	0	0	1.32	1.7	1.91
Q9UKG1	APPL1	13.64	7.31	7.36	0.69	0.74	0.59	0	0	0	0	0	0	0	0	0	0	0	0	1.09	1.02	1.12
Q9Y6D6	ARFGEF1	84.76	38.26	108.63	38.62	119.34	61.8	0	0	0	0	0	0	0	0	0	0	0	0	1.07	1.2	1.11
P51572	BCAP31	14.69	13.1	16.4	2.11	2.25	2.21	0	0	0	0	0	0	0	0	0	0	0	0	1.32	1.75	1.23
Q9NYM9	BET1L	5.98	5.19	4.8	0.65	0	0.47	0	0	0	0	0	0	0	0	0	0	0	0	0	0	0
A0JNW5	BLTP3B	5.87	4.44	5.12	2.49	1.81	1.83	0	0	0	0	0	0	0	0	0	1.07	1.63	1.24	1.56	1.67	1.44
Q96HE7	ERO1A	19.23	17.34	20.54	0	0	0	0	0	0	0	0	0	0	0	0	0	0	0	0	0	0
Q9Y680	FKBP7	20.75	15.89	17.41	1.07	0	0	0	0	0	0	0	0	0	0	0	0	0	0	0	0	0
Q14697	GANAB	14.73	11.95	15.34	0	1.18	1.44	0	0	0	0	0	0	0	0	0	0	0	0	0.9	1.2	1.4
Q08378	GOLGA3	17.39	12.04	15.19	10.59	11.45	10.3	0	0	0	1.53	2.02	1.69	0	0	0	1.96	1.05	2.22	1.27	1.53	0.94
Q9H8Y8	GORASP2	4.88	2.57	4.23	0	0	0.94	0	0	0	0	0	0	0	0	0	0	0	0	0	0	0
Q9H0V9	LMAN2L	9.26	8.24	8.57	0	0	0	0	0	0	0	0	0	0	0	0	0	0	0	0	0	0
P50851	LRBA	11.87	9.34	14.07	1.03	0	1.88	0	0	0	0	0	0	0	0	0	0	0	0	0	0	1.14
P07237	P4HB	12.88	10.94	14.51	1.08	1.08	1.47	1.43	2.83	1.01	0	0	0	0	0	0	0	0	0	0.42	1.21	0.89
Q6P996	PDXDC1	6.53	6	13.39	0	0	0	0	0	0	0	0	0	0	0	0	0	0	0	0	0	0
Q8TEQ8	PIGO	11.83	9.73	12.44	0	0	0	0	0	0	0	0	0	0	0	0	0	0	0	0	0	0
Q13162	PRDX4	18.09	15.08	20.25	0	0	0	0	0	0	0	0	0	0	0	0	0	0	0	0	1.28	1.24
Q92783	STAM	11.7	12.68	11.78	1.38	2.04	1.65	0	0	0	0	0	0	0	0	0	0.65	0.48	0.61	1.6	1.8	1.48
O75886	STAM2	10.28	9.57	11.32	1.21	0	1.35	0	0	0	0	0	0	0	0	0	0	0	0	0	0	0
Q6ZXV5	TMTC3	14.74	13.59	17.58	0	0	0	0	0	0	0	0	0	0	0	0	0	0	0	0	0	0
Q15643	TRIP11	9.05	9.14	12.42	0.9	1.2	0.75	0	0	0	0	0	0	0	0	0	0.41	0.41	2.22	1.45	1.14	1.06
Q9NYU2	UGGT1	82.81	144.25	185.91	0	0	0	0	0	0	0	0	0	0	0	0	0	0	0	0	1.44	1.11
O60763	USO1	33.62	27.61	19.39	3.41	2.05	1.66	0	0	0	0	0	0	0	0	0	0	0	0	1.76	0.51	1.33
P48551	IFNAR2	0	0	0	118.72	104.02	131.72	0	0	0	0	0	0	0	0	0	0	0	0	0	0	0
Q9Y6D5	ARFGEF2	13.31	3.36	11.9	7.67	6.37	2.39	0	0	0	0	0	0	0	0	0	0	0	0	1.9	0	0
Q9H1I8	ASCC2	1.08	1.38	2.39	5.31	3.65	5.3	0	0	0	0	0	0	0	0	0	0	0	0	0.94	1.07	1.01
Q14008	CKAP5	0	0	0	8.96	6.1	11.07	0	0	0	0	0	0	0	0	0	1.42	3.13	2.52	1.71	1.34	0.91
Q9Y4K1	CRYBG1	0	0	0	6.87	6.5	6.93	2.61	0.96	0.81	1.56	6.42	2.97	0	0	0	1.19	2.8	2.24	0	0	0.6
P29692	EEF1D	2.42	2.55	3.4	80.95	58.76	64.3	0	0	0	0	0	0	0	0	0	0.93	0.78	0.93	1.08	0.87	0.72
P08238	HSP90AB1	0.48	5.16	4.76	0.5	26.32	11.21	0	0	0	0	0	0	0	0	0	0	0	0	1.11	0.59	1.17
Q86UP2	KTN1	3.81	11.83	6.75	10.13	8.52	26.3	2.81	6.71	1.66	0	0	0	0	0	0	0	0	0	1.61	1.4	1.86
P78559	MAP1A	2.03	1.21	1.35	54.96	42.95	38.73	2.33	2.17	1.7	2.16	1.64	2.21	0	0	0	0	0	0	0.94	0.96	0.98
P46459	NSF	0	1.28	0.87	15.7	4.06	2.38	0	0	0	0	0	0	0	0	0	0	0	0	0.82	1.07	1.23
Q96RF0	SNX18	0	0	0	4.88	4.36	3.48	0	0	0	0	0	0	0	0	0	0.6	0.4	0.64	1.65	1.66	3.53
Q69YQ0	SPECC1L	1.32	0	0	17.36	4.03	18.13	0	0	0	0	0	0	0	0	0	0.5	0.45	0.26	1.06	1.23	1.78
Q9BYX2	TBC1D2	0	0.84	0.84	17.15	21.53	10.27	0	0	0	0	0	0	0	0	0	0.9	0.99	0.78	3.15	2.36	4.61
Q9UNY4	TTF2	0	0	0	6.24	7.46	6.04	0	0	0	0	0	0	0	0	0	0.62	1.33	0.92	1.69	1.85	3.93
Q9H4A3	WNK1	0	0	0	8.25	3.71	8.43	0	0	0	0	0	0	0	0	0	0.44	1.16	0.58	2.69	2.37	2.42
P23458	JAK1	0.81	1.48	0.88	1.36	2.19	1.24	1462.01	1839.28	1570.78	227.94	292.99	264.2	0	0	0	0	0	0	0	0	0
P15260	IFNGR1	0.58	0.46	0.78	0	0	0	50.13	57.98	44.6	3.22	4.44	3.71	0	0	0	0	0	0	0	0	0
P40189	IL6ST	0.23	0.39	0.37	0	0	0	1	209.09	99.53	30.21	34.8	30.76	0	0	0	0	0	0	0	0	0
P21589	NT5E	1.13	0.74	0.82	0.21	0.21	0.25	28.57	72.71	17.4	5.13	12.07	13.48	0	0	0	1.38	1.61	2.45	0	0	0
Q99650	OSMR	0.48	0.48	0.88	0	0	0	65.89	70.26	58.93	42.09	51.88	43.21	0	0	0	0	0	0	0	0	0
P29597	TYK2	1.62	1.39	1.44	0	0	0	1.97	2.11	0	1112.12	1390.22	1262.54	0	0	0	0	4.43	1.39	0	0	1.29
P25054	APC	0	0	0	1.08	1.73	1.45	0	0	0	4.24	9.1	8.18	2.09	0.64	0.77	3.62	2.65	3.26	1.29	1.78	1.94
O15013	ARHGEF10	1.48	1.17	1.53	1.34	1.27	1.7	0	0	0	13.4	11.86	9.47	0	0	0	0	0	0	1.32	1.75	1.63
Q9P1Z2	CALCOCO1	0	0	0	0	0	0	0	0	0	38.13	10.37	14.99	0	0	0	0	0	0	1.32	0	1.69
O43303	CCP110	1.04	0	0	1.3	1.14	1.36	0	0	0	8.81	5	6.08	0	0	0	2.88	3.17	0.75	1.01	2.53	1.02
O95905	ECD	0	0	0	0	0	0	0	0	0	22.81	24.51	21.59	0	0	0	0	0	0	0	0	0
Q9NRA8	EIF4ENIF1	0	0	0	0	1.06	1.06	0	0	0	10.49	8.73	12.56	0	0	0	1.23	1.96	1.34	1.14	1.31	1.22
Q96P70	IPO9	0	0	0	1.43	1.22	1.32	0	0	0	5.86	5.98	6.49	0	0	0	0	0	0	2.64	2.66	3.36
Q9Y4B5	MTCL1	0	0	0	1.59	1.53	1.97	4.45	0.8	1.89	13.53	6.47	13.7	0	0	0	1.57	7.35	3.64	1.09	1.57	0
P55209	NAP1L1	0	0	0	1.45	1.49	1.72	0	0	0	3.21	18.68	13.86	0	0	0	0	0	0	2.75	1.6	7.49
Q86SQ0	PHLDB2	0	0	0	0	0	0	0	0	0	5.67	1.17	6.31	0	0	0	0	0	0	5.8	2.45	2.81
O43164	PJA2	0	0	0	0	0	0	0	0	0	7.05	7.24	8.09	0	0	0	0	0	0	0	0	0
Q92545	TMEM131	1.47	1.88	1.63	1.15	1.08	1.18	0	0	0	5	1.58	1.77	0	0	0	0	0	0	0	1.13	1.06
Q6AWC2	WWC2	0	0	0	0	0	0	0	0	0	10.13	13.39	7.98	0	0	0	0	0	0	0	0	1.14
P42224	STAT1	1.49	0.92	1.51	13.99	12.58	11.57	0	0	0	1.82	1.98	2.08	117.5	118.43	141.71	19.68	16.03	19.63	1.69	1.49	2.38
P51825	AFF1	0	0	0	0	0	0	0	0	0	0	0	0	9.2	12.86	6.54	0	0	0	0.58	0.66	0.61
O60884	DNAJA2	0	0	0	0	0	0	0	0	0	0	0	0	5.21	10	5.27	1.72	3.14	2.81	1.62	1.15	1.15
P06730	EIF4E	0	0	0	1.3	0	1.05	0	0	0	3.56	4.68	0.81	5.14	0.81	1.56	3.65	0.46	1.28	0	1.99	1.63
Q15717	ELAVL1	0	0	0	0	0	0	0	0	0	0	0	0	5.81	3.63	3.6	2.1	2.57	1.14	1.8	1.05	0.85
Q96CS3	FAF2	0	0.85	0	0.88	0	0.82	0	0	0	0	0	0	5.65	2.86	3.36	3.31	1.88	3.25	1.01	0.73	1.05
P22570	FDXR	0	0	0	0	0	0	0	0	0	0	0	0	3.45	4.14	4.14	2.19	2.34	1.08	0.23	1.04	0.85
Q8TED1	GPX8	2.48	0	0	0	0	0	0	0	0	0	0	0	4.44	4.04	2.25	2.35	2.27	1.17	0.63	0.79	1.07
Q92743	HTRA1	0	0	0	0	0	0	0	0	0	0	0	0	2.2	3.21	4.56	0	0	0	0	0.74	0.54
O00425	IGF2BP3	2.74	3.61	2.22	2.87	3.08	2.25	0	0	0	0	0	0	4.29	5.36	3.65	1.08	1.63	1.56	1.13	1.18	1.46
Q9UPP5	BTBD8	1.4	0	0	0	0	0	0	0	0	0	0	0	4.46	2.98	0	0	0	0	1.04	0	0
Q14728	MFSD10	0	0	0	0	0	0	0	0	0	0	0	0	0.52	6.52	2.99	0.57	2.43	1.78	1.48	1.36	1.36
O95394	PGM3	0	0	0	0	0	0	0	0	0	0	0	0	0.2	1.92	6.17	0.28	2.23	2.01	0.14	0.63	1.55
Q9H0U4	RAB1B	0.82	1.04	1.19	0.79	0.77	0.78	0	0	0	0	0	0	19.81	9.37	4.65	4.21	1.57	1.14	0.88	0.94	0.78
P20339	RAB5A	0	0	0	0	0	0	0	0	0	0	0	0	3.98	1.29	4.99	0	0	0	1.8	2.62	1.46
Q13546	RIPK1	0	0	0	0	1.88	1.08	0	0	0	0	0	0	2.64	1.24	5.58	0	0	0	1.05	0	1.05
P25398	RPS12	1.24	8.56	0	0	0	3.25	0	0	0	0	0	0	4.08	2.2	3.31	3.54	1.51	1.52	1.52	0.95	1.65
P53597	SUCLG1	0	0	0	0	0	0	0	0	0	0	0	0	3.68	4.25	2.93	1.47	1.96	1.18	0	1.06	0.7
Q8NF91	SYNE1	0	0	0	1.03	0	0.77	0	0	0	0	0	0	21.09	22.56	7.75	0	0	0	1.17	1.42	1.36
Q9Y2L5	TRAPPC8	1.48	1.21	1.45	0	0	1.34	2.47	0	0	0	0	0	3.3	6.16	1.93	1.86	2.29	1.02	2.59	0	0
P21796	VDAC1	0	0	0.79	1.24	1.18	0.83	0	0	0	0	0	0	3.52	4.2	2.51	2.41	2.51	1.03	0.38	4.74	0.16
O75351	VPS4B	1.11	1.16	0	1.08	1.13	0	0	0	0	0	0	0	1.4	4	1.21	1.76	2.66	1.79	0	0.99	0
P52630	STAT2	0.24	0.36	0.63	10.51	21.42	22.42	0	0	0	0	0	0	2.36	2.35	3.39	162.65	169.92	170.05	17.88	2.33	3.74
Q8TCU4	ALMS1	0	0	1.65	2.75	1.77	2.13	0	0	0	0.62	2.25	1.68	0.58	6.22	0.17	16.14	9.18	0.87	2.03	1.56	1.21
Q8TEP8	CEP192	0	0	0	0	1.09	1.1	0	0	0	5.85	4.75	5.61	0	0	0	1.58	4.04	1.59	1.35	1.25	0
Q6XZF7	DNMBP	0	0	0	3.07	2.73	2.76	0	0	0	0	0	0	0	0	0	1.9	2.03	2.71	1.08	1.38	1.79
Q9ULT8	HECTD1	0	0	0	0	0	0	0	0	0	4.17	3.37	4.41	1.42	3	0.84	3.18	3.59	2.9	1.13	0	0
Q07866	KLC1	1.22	1.08	1.08	22.89	7.58	2.24	0	0	0	0	0	0	0	0	0	0.74	1.04	5.2	1.53	1.58	2.18
Q9H0B6	KLC2	0	0	0	0	0	1.27	0	0	0	0	0	0	0	0	0	0	3.29	13.82	0	0	1.09
P52294	KPNA1	0	0	0	0	1.33	1.32	0	0	0	0	0	0	0	0	0	0.84	5.41	2.13	0.62	1.19	0.84
Q8WXG6	MADD	0	0	0.41	1.21	1.87	0.89	0	0	0	1.99	5.27	4.18	0	0	0	3.18	1.97	2.67	1.95	1.74	1.74
O75592	MYCBP2	0	0	0	3.64	4.29	2.5	0	0	0	2.3	0.62	0.02	0	0	0	40.87	28.71	21.57	0.53	0.53	0.8
Q15154	PCM1	0	0	0	0	0	1.14	2.09	2.14	2.06	3.81	7.12	6.39	0	0	0	9.12	8.23	10.89	0	1.2	0
Q9H7P9	PLEKHG2	0	0	0	0.62	0.68	0.4	0	0	0	3.12	3.62	2.85	0	0	0	5.87	5.05	3.42	1.23	0	0
P42226	STAT6	0	0	0	0	0	3.77	0	0	0	0	0	0	0	0	0	2.8	1.64	10.31	1.01	0	1.47
Q93008	USP9X	0	0	0	1.38	1.43	1.46	0	0	0	0	0	0	0	0	0	1.49	2.18	2.46	0.87	0.86	2.16
Q00978	IRF9	0	0	0	1.8	2.3	3.46	0	0	0	0	0	0	0	0	0	7.42	8.86	9.14	1064.35	1069.75	1150.53
Q15018	ABRAXAS2	0	0	0	0.83	0.08	6.99	0	0	0	0	0	0	0	0	0	1.18	0.51	0.85	9.37	0.67	3.12
P30837	ALDH1B1	0	0	0	0	0	0	0	0	0	0	0	0	0	0	0	0	0	0	4	4.2	1.16
O75179	ANKRD17	0	0	0	5	6.13	5.2	0	0	0	0	0	0	0	0	0	1.33	1.5	1.41	4.19	2.54	1.27
A5YKK6	CNOT1	0	0	0	1.02	1.41	1.53	0	0	0	0	0	0	0	0	0	0.96	0.97	1.53	14.1	1.63	38.08
Q16527	CSRP2	0	0	0	0.82	0.77	0.81	0	0	0	0	0	0	0	0	0	0	0	0	3.69	4.21	3.47
P17812	CTPS1	0	0	0	1.51	0	0	0	0	0	0	0	0	0	0	0	1.36	1.06	1.42	4.96	3.15	3.9
O60573	EIF4E2	0	0	0	3.41	4.28	4.52	0	0	0	0	0	0	0	0	0	0.9	1.34	1.3	2.93	10.35	8.79
Q6Y7W6	GIGYF2	0	0	0	6.25	8.73	8.39	0	0	0	0	0	0	0	0	0	0	0	0	3.84	5.02	6.48
O15397	IPO8	0	0	0	0	0	0	0	0	0	1.37	2.55	1.59	0	0	0	0	0	0	3.95	5.87	5.24
O75427	LRCH4	0.29	0.2	0.34	0.31	0.23	0.3	0	0	0	0	0	0	0	0	0	1.09	1.28	0.72	3.51	3.96	8.82
A0MZ66	SHTN1	0	0	0	2.26	2.19	2.11	0	0	0	0	0	0	0	0	0	0.57	0.92	0.55	2.93	9.77	2.54
P53985	SLC16A1	0	0	0	0	0	0	0	0	0	0	0	0	1.75	2.81	2.17	0	0	0	5.07	7.11	3.72
Q8IWB9	TEX2	0	1.22	1.41	1.4	1.23	1.64	0	0	0	1.05	2.12	1.53	0	0	0	0.98	1	1.05	4.36	4.61	18.2
Q9HBL0	TNS1	0.1	0.1	0.11	0.18	0.15	0.09	0	0	0	0	0	0	0	0	0	0.95	1.64	2.43	3.23	1.74	6.72

### Sheet: IFNAR1_filtered
PROTID	GENE	FC_IFNAR1_000	IFNAR1_000_SP	FC_IFNAR1_020	IFNAR1_020_SP	FC_IFNAR1_060	IFNAR1_060_SP
P17181	IFNAR1	658.49	1	566.63	1	754.17	1
Q9Y6D6	ARFGEF1	84.76	1	38.26	0.68	108.63	1
Q92783	STAM	11.7	1	12.68	1	11.78	1
Q9NYU2	UGGT1	82.81	1	144.25	1	185.91	1
Q96HE7	ERO1A	19.23	1	17.34	1	20.54	1
Q9Y680	FKBP7	20.75	1	15.89	1	17.41	1
Q13162	PRDX4	18.09	1	15.08	1	20.25	1
Q6ZXV5	TMTC3	14.74	1	13.59	1	17.58	1
P51572	BCAP31	14.69	1	13.1	1	16.4	1
Q9UPM8	AP4E1	13.2	1	10.68	1	8.7	1
Q8TEQ8	PIGO	11.83	0.99	9.73	1	12.44	1
O75886	STAM2	10.28	0.94	9.57	0.99	11.32	0.99
P50851	LRBA	11.87	0.99	9.34	1	14.07	1
Q15643	TRIP11	9.05	0.87	9.14	1	12.42	1
Q9H0V9	LMAN2L	9.26	0.52	8.24	0.95	8.57	0.66
Q9UKG1	APPL1	13.64	1	7.31	0.99	7.36	0.34
Q6P996	PDXDC1	6.53	0.9	6	0.35	13.39	0.69
Q9NYM9	BET1L	5.98	0.76	5.19	0.81	4.8	0.19
Q9H8Y8	GORASP2	4.88	1	2.57	0.55	4.23	0.67
Q9HCC0	MCCC2	14.47	0.97	12.41	0.97	17.12	1
A0JNW5	BLTP3B	5.87	0.82	4.44	0.33	5.12	0.26
O60763	USO1	33.62	1	27.61	1	19.39	0.55
Q14697	GANAB	14.73	1	11.95	1	15.34	1
P07237	P4HB	12.88	1	10.94	1	14.51	1
Q08378	GOLGA3	17.39	1	12.04	1	15.19	1
Q6ULP2	AFTPH	6.94	0.89	3.33	0.03	4.2	0.33

### Sheet: IFNAR2_filtered
Antibody	Citations	PROTID	GENE	FC_IFNAR2_000	IFNAR2_000_SP	FC_IFNAR2_020	IFNAR2_020_SP	FC_IFNAR2_060	IFNAR2_060_SP
see IFNAR1		Q9Y6D6	ARFGEF1	38.62	0.71	119.34	1	61.8	1
ü		P48551	IFNAR2	118.72	1	104.02	1	131.72	1
https://www.bethyl.com/product/A301-683A or https://www.bethyl.com/product/A301-684A		P29692	EEF1D	80.95	1	58.76	1	64.3	1
	no good antibody, evtl. https://www.abcam.com/map1a-antibody-epr18994-ab184350.html	P78559	MAP1A	54.96	1	42.95	1	38.73	1
many good Abs: https://www.abcam.com/products/compare?&productCode=ab203085&productCode=ab32568&productCode=ab82522&productCode=ab53497, https://www.atlasantibodies.com/products/antibodies/primary-antibodies/triple-a-polyclonals/hsp90ab1-antibody-hpa055729/, https://www.atlasantibodies.com/products/antibodies/primary-antibodies/triple-a-polyclonals/hsp90ab1-antibody-hpa072606/, https://www.cellsi…		P08238	HSP90AB1	0.5	0	26.32	0.98	11.21	0.87
https://www.bethyl.com/product/A303-440A or https://www.abcam.com/tbc1d2-antibody-n-terminal-ab176701.html		Q9BYX2	TBC1D2	17.15	1	21.53	1	10.27	1
ü		P52630	STAT2	10.51	1	21.42	1	22.42	1
ü		P42224	STAT1	13.99	1	12.58	1	11.57	1
		Q86UP2	KTN1	10.13	0.33	8.52	0.9	26.3	0.97
		Q9UNY4	TTF2	6.24	0.67	7.46	0.73	6.04	1
		Q9Y4K1	CRYBG1	6.87	0.99	6.5	1	6.93	1
		Q9Y6D5	ARFGEF2	7.67	0.67	6.37	0.97	2.39	0.98
		Q14008	CKAP5	8.96	0.87	6.1	0.69	11.07	1
		P46459	NSF	15.7	0.98	4.06	0.35	2.38	0.19
		Q69YQ0	SPECC1L	17.36	0.97	4.03	0	18.13	1
		Q9H4A3	WNK1	8.25	0.98	3.71	0.33	8.43	0.67
		Q9H1I8	ASCC2	5.31	1	3.65	1	5.3	1
		P05166	PCCB	4.07	0.99	3.41	0.39	5.47	1
		P05165	PCCA	14.77	1	10.93	1	12.11	1
		Q96RF0	SNX18	4.88	0.48	4.36	0.99	3.48	0.34

### Sheet: JAK1_filtered
PROTID	GENE	FC_JAK1_000	JAK1_000_SP	FC_JAK1_020	JAK1_020_SP	FC_JAK1_120	JAK1_120_SP
P23458	JAK1	1462.01	1	1839.28	1	1570.78	1
P40189	IL6ST	101.05	1	209.09	1	99.53	1
P05165	PCCA	123.2	1	82.07	1	9.88	0.09
P21589	NT5E	28.57	0.77	72.71	1	17.4	0.67
Q99650	OSMR	65.89	1	70.26	1	58.93	1
P15260	IFNGR1	50.13	1	57.98	1	44.6	1
Q96RQ3	MCCC1	54.82	1	40.83	0.98	41.13	1

### Sheet: TYK2_filtered
PROTID	GENE	FC_TYK2_000	TYK2_000_SP	FC_TYK2_020	TYK2_020_SP	FC_TYK2_120	TYK2_120_SP
P29597	TYK2	1112.12	1	1390.22	1	1262.54	1
P23458	JAK1	227.94	1	292.99	1	264.2	1
P05165	PCCA	97.22	1	77.24	1	9.02	0.4
Q99650	OSMR	42.09	1	51.88	1	43.21	1
Q96RQ3	MCCC1	56.51	1	45.64	1	46.69	1
P40189	IL6ST	30.21	1	34.8	1	30.76	1
O95905	ECD	22.81	0.99	24.51	0.99	21.59	1
P55209	NAP1L1	3.21	0.09	18.68	0.62	13.86	1
Q6AWC2	WWC2	10.13	0.64	13.39	0.82	7.98	0.98
O15013	ARHGEF10	13.4	0.68	11.86	0.45	9.47	0.99
Q9P1Z2	CALCOCO1	38.13	0.69	10.37	0.8	14.99	0.97
P25054	APC	4.24	0.57	9.1	0.83	8.18	0.66
Q9NRA8	EIF4ENIF1	10.49	0.71	8.73	0.56	12.56	0.97
O43164	PJA2	7.05	0.96	7.24	0.92	8.09	0.34
Q9Y4B5	MTCL1	13.53	0.96	6.47	0.34	13.7	0.92
Q96P70	IPO9	5.86	0.29	5.98	0.3	6.49	0.95
O43303	CCP110	8.81	0.67	5	0.54	6.08	0.88
Q92545	TMEM131	5	0.96	1.58	0	1.77	0.23
Q86SQ0	PHLDB2	5.67	0.86	1.17	0.01	6.31	0.2

### Sheet: STAT1_filtered
PROTID	GENE	FC_STAT1_000	STAT1_000_SP	FC_STAT1_020	STAT1_020	FC_STAT1_120	STAT1_120_SP
P42224	STAT1	117.5	1	118.43	1	141.71	1
Q9H0U4	RAB1B	19.81	1	9.37	0.99	4.65	0.66
P51825	AFF1	9.2	1	12.86	1	6.54	0.67
O60884	DNAJA2	5.21	0.72	10	1	5.27	0.65
Q92743	HTRA1	2.2	0.46	3.21	0.6	4.56	0.98
O95394	PGM3	0.2	0	1.92	0.98	6.17	1
P22570	FDXR	3.45	0.81	4.14	1	4.14	0.67
P53597	SUCLG1	3.68	0.69	4.25	0.78	2.93	0.11
Q8NF91	SYNE1	21.09	1	22.56	1	7.75	0.67
Q15717	ELAVL1	5.81	0.81	3.63	0.73	3.6	0.37
Q96CS3	FAF2	5.65	0.88	2.86	0.46	3.36	0.02
P06730	EIF4E	5.14	1	0.81	0	1.56	0
Q5XKL5	BTBD8	4.46	1	2.98	0.67	0	0
Q8TED1	GPX8	4.44	0.67	4.04	1	2.25	0.4
O00425	IGF2BP3	4.29	0.7	5.36	0.99	3.65	0.31
P25398	RPS12	4.08	0.78	2.2	0.33	3.31	0.33
P20339	RAB5A	3.98	1	1.29	0.21	4.99	1
P21796	VDAC1	3.52	1	4.2	0.85	2.51	0.16
Q9Y2L5	TRAPPC8	3.3	0.66	6.16	1	1.93	0.01
Q13546	RIPK1	2.64	0.34	1.24	0.26	5.58	1
O75351	VPS4B	1.4	0.33	4	0.77	1.21	0
Q14728	MFSD10	0.52	0	6.52	0.76	2.99	0.39

### Sheet: STAT2_filtered
PROTID	GENE	FC_STAT2_000	STAT2_000_SP	FC_STAT2_020_FC	STAT2_020_SP	FC_STAT2_120	STAT2_120_SP
P52630	STAT2	162.65	1	169.92	1	170.05	1
O75592	MYCBP2	40.87	1	28.71	1	21.57	0.67
P42224	STAT1	19.68	1	16.03	1	19.63	1
Q8TCU4	ALMS1	16.14	0.68	9.18	0.99	0.87	0.06
Q15154	PCM1	9.12	1	8.23	1	10.89	1
Q9H0B6	KLC2	0	0	3.29	0.33	13.82	1
Q6XZF7	DNMBP	1.9	0.08	2.03	0.33	2.71	0.19
P42226	STAT6	2.8	0.33	1.64	0.43	10.31	0.79
Q07866	KLC1	0.74	0	1.04	0	5.2	0.43
Q9ULT8	HECTD1	3.18	0.66	3.59	0.63	2.9	0
Q93008	USP9X	1.49	0	2.18	0.29	2.46	0.32
Q00978	IRF9	7.42	1	8.86	1	9.14	0.94
Q9Y4B5	MTCL1	1.57	0.12	7.35	1	3.64	0.41
P52294	KPNA1	0.84	0	5.41	0.99	2.13	0.33
Q9H7P9	PLEKHG2	5.87	1	5.05	1	3.42	0.68
Q8TEP8	CEP192	1.58	0.01	4.04	0.97	1.59	0.02
P25054	APC	3.62	1	2.65	0.39	3.26	0.87
Q8WXG6	MADD	3.18	0.54	1.97	0.33	2.67	0.33

### Sheet: IRF9_filtered
PROTID	GENE	FC_IRF9_000	IRF9_000_SP	FC_IRF9_020	IRF9_020_SP	FC_IRF9_120	IRF9_120_SP
Q00978	IRF9	1064.35	1	1069.75	1	1150.53	1
O60573	EIF4E2	2.93	0.2	10.35	1	8.79	0.85
Q8IWB9	TEX2	4.36	1	4.61	0.71	18.2	1
O75179	ANKRD17	4.19	0.97	2.54	0.16	1.27	0.03
P52630	STAT2	17.88	1	2.33	0.06	3.74	0.58
A5YKK6	CNOT1	14.1	0.7	1.63	0.03	38.08	1
Q15018	ABRAXAS2	9.37	1	0.67	0.03	3.12	0.25
O75427	LRCH4	3.51	0.67	3.96	0.65	8.82	0.88
O15397	IPO8	3.95	1	5.87	0.98	5.24	1
A0MZ66	SHTN1	2.93	0.68	9.77	1	2.54	1
P17812	CTPS1	4.96	0.93	3.15	0.5	3.9	0.67
Q9HBL0	TNS1	3.23	0.34	1.74	0.11	6.72	0.97
P30837	ALDH1B1	4	0.61	4.2	0.97	1.16	0.07
Q6Y7W6	GIGYF2	3.84	0.29	5.02	0.41	6.48	0.84
P53985	SLC16A1	5.07	0.97	7.11	1	3.72	0.3
Q16527	CSRP2	3.69	1	4.21	0.97	3.47	0.99
