## Supplemental Data 2 for "Proximal protein landscapes of the type I interferon signaling cascade reveal negative regulation by the E3 ubiquitin ligase PJA2"

### Sheet: Information
Sheet	Details
"BP"	shows the biological process (BP) GO terms with a false discovery rate (FDR) < 0.05
"MF"	shows the molecular function (MF) GO terms with a FDR < 0.05
"CC"	shows the cellular compartment (CC) GO terms with a FDR < 0.05
	All GO terms were analyzed with DAVID for all interactors identified in the proximity labeling sceen

### Sheet: BP
Category	Term		Count	%	PValue	Genes	List Total	Pop Hits	Pop Total	Fold Enrichment	Bonferroni	Benjamini	FDR	-log10(P)
GOTERM_BP_DIRECT	GO:0015031	protein transport	11	10.2804	0.000100113	ARFGEF1, NSF, ARFGEF2, AFTPH, SNX18, LMAN2L, VPS4B, STAM, STAM2, BET1L, KTN1	104	432	19414	4.75325	0.0713166	0.0164261	0.016315	3.99951
GOTERM_BP_DIRECT	GO:0007030	Golgi organization	7	6.54206	7.66136e-05	ARFGEF1, LMAN2L, GORASP2, RAB1B, TRIP11, TRAPPC8, SYNE1	104	133	19414	9.8249	0.0550466	0.0164261	0.016315	4.11569
GOTERM_BP_DIRECT	GO:0006888	ER to Golgi vesicle-mediated transport	7	6.54206	8.32223e-05	BCAP31, LMAN2L, RAB1B, USO1, TRIP11, TRAPPC8, P4HB	104	135	19414	9.67934	0.0596507	0.0164261	0.016315	4.07976
GOTERM_BP_DIRECT	GO:0019221	cytokine-mediated signaling pathway	7	6.54206	0.000171512	IFNGR1, STAT1, STAT2, STAT6, IL6ST, OSMR, JAK1	104	154	19414	8.48514	0.119054	0.0211246	0.0209817	3.7657
GOTERM_BP_DIRECT	GO:0017148	negative regulation of translation	6	5.60748	0.000111137	EIF4ENIF1, CNOT1, IGF2BP3, EIF4E2, EIF4E, GIGYF2	104	89	19414	12.5847	0.0788525	0.0164261	0.016315	3.95414
GOTERM_BP_DIRECT	GO:0006606	protein import into nucleus	6	5.60748	0.000241799	EIF4ENIF1, IPO8, IPO9, ELAVL1, APPL1, KPNA1	104	105	19414	10.667	0.163652	0.0255271	0.0253543	3.61655
GOTERM_BP_DIRECT	GO:0051298	centrosome duplication	4	3.73832	9.34298e-05	ARHGEF10, CCP110, CEP192, CKAP5	104	17	19414	43.9231	0.066718	0.0164261	0.016315	4.02951
GOTERM_BP_DIRECT	GO:0060333	interferon-gamma-mediated signaling pathway	4	3.73832	0.000386686	IFNGR1, STAT1, IRF9, JAK1	104	27	19414	27.6553	0.248599	0.0357201	0.0354784	3.41264

### Sheet: MF
Category	Term		Count	%	PValue	Genes	List Total	Pop Hits	Pop Total	Fold Enrichment	Bonferroni	Benjamini	FDR	-log10(P)
GOTERM_MF_DIRECT	GO:0005515	protein binding	94	87.8505	7.10006e-08	ERO1A, CALCOCO1, HSP90AB1, FAF2, AP4E1, CCP110, TTF2, ELAVL1, AFF1, SYNE1, EIF4ENIF1, GOLGA3, IPO8, PCM1, IPO9, CSRP2, JAK1, RPS12, APPL1, TNS1, KPNA1, NSF, ARHGEF10, PLEKHG2, IFNGR1, GPX8, CTPS1, OSMR, CKAP5, PJA2, MFSD10, SHTN1, AFTPH, TBC1D2, EEF1D, GORASP2, MAP1A, SPECC1L, MADD, FKBP7, SUCLG1, VDAC1, IL6ST, EIF4E2, STAM2, PHLDB2, IRF9, ANKRD17, BLTP3B, LMAN2L, VPS4B, RAB1B, MYCBP2, USO1, HTRA…	105	12648	18945	1.34095	1.7679e-05	1.76791e-05	1.74661e-05	7.14874
GOTERM_MF_DIRECT	GO:0003723	RNA binding	19	17.757	0.000999635	ANKRD17, HSP90AB1, MTCL1, USO1, NAP1L1, ELAVL1, GIGYF2, SYNE1, KTN1, EIF4ENIF1, GANAB, CNOT1, SUCLG1, IGF2BP3, P4HB, EIF4E2, EIF4E, TNS1, RPS12	105	1468	18945	2.33525	0.220446	0.0497818	0.049182	3.00016
GOTERM_MF_DIRECT	GO:0045296	cadherin binding	13	12.1495	1.71052e-07	HSP90AB1, PDXDC1, STAT1, USO1, CKAP5, GIGYF2, KTN1, SHTN1, GOLGA3, TBC1D2, KLC2, EEF1D, PHLDB2	105	317	18945	7.39928	4.2591e-05	2.12959e-05	2.10394e-05	6.76687
GOTERM_MF_DIRECT	GO:0005085	guanyl-nucleotide exchange factor activity	8	7.47664	0.000350364	ARFGEF1, ARFGEF2, ARHGEF10, DNMBP, PLEKHG2, EEF1D, MYCBP2, MADD	105	239	18945	6.03945	0.0835575	0.0218102	0.0215474	3.45548
GOTERM_MF_DIRECT	GO:0019894	kinesin binding	5	4.6729	0.000127481	SHTN1, ARHGEF10, KLC2, KLC1, KTN1	105	47	18945	19.1945	0.0312461	0.0105809	0.0104534	3.89456

### Sheet: CC
Category	Term		Count	%	PValue	Genes	List Total	Pop Hits	Pop Total	Fold Enrichment	Bonferroni	Benjamini	FDR	-log10(P)
GOTERM_CC_DIRECT	GO:0005829	cytosol	67	62.6168	1.81086e-14	CALCOCO1, HSP90AB1, WWC2, CCP110, TTF2, ELAVL1, EIF4ENIF1, GOLGA3, IPO8, PCM1, IPO9, PGM3, JAK1, RPS12, APPL1, KPNA1, NSF, ARHGEF10, PLEKHG2, CTPS1, CKAP5, BET1L, AFTPH, TBC1D2, EEF1D, MAP1A, MADD, EIF4E2, STAM2, PHLDB2, IRF9, BLTP3B, VPS4B, RAB1B, MYCBP2, USO1, HTRA1, ABRAXAS2, KLC1, GIGYF2, NT5E, PRDX4, KLC2, ALDH1B1, IGF2BP3, RIPK1, CEP192, STAT6, EIF4E, BCAP31, ARFGEF1, ARFGEF2, USP9X, STAT1,…	106	5593	20624	2.33076	4.3251e-12	4.32795e-12	4.002e-12	13.7421
GOTERM_CC_DIRECT	GO:0005737	cytoplasm	51	47.6636	9.24509e-06	HSP90AB1, MTCL1, WWC2, ELAVL1, SYNE1, EIF4ENIF1, IPO8, PCM1, IPO9, CSRP2, JAK1, RPS12, APPL1, TNS1, KPNA1, NSF, CTPS1, CKAP5, PJA2, SHTN1, EEF1D, MAP1A, SPECC1L, MADD, EIF4E2, STAM2, IRF9, ANKRD17, VPS4B, MYCBP2, ABRAXAS2, KLC1, PRDX4, KLC2, IGF2BP3, CEP192, STAT6, EIF4E, USP9X, STAT1, STAT2, ECD, NAP1L1, TRAPPC8, DNMBP, APC, WNK1, ALMS1, DNAJA2, LRCH4, RAB5A	106	5687	20624	1.74483	0.00220715	0.000688023	0.000636205	5.03409
GOTERM_CC_DIRECT	GO:0016020	membrane	44	41.1215	1.96358e-08	ANKRD17, ERO1A, HSP90AB1, LMAN2L, PIGO, MYCBP2, USO1, TMTC3, KLC1, ELAVL1, GIGYF2, SYNE1, EIF4ENIF1, GOLGA3, GANAB, NT5E, PCM1, KLC2, IPO9, JAK1, APPL1, RPS12, BCAP31, ARFGEF2, SLC16A1, IFNGR1, USP9X, LRBA, GPX8, NAP1L1, CTPS1, TEX2, CKAP5, BET1L, TMEM131, MFSD10, KTN1, GORASP2, WNK1, CNOT1, DNAJA2, MADD, VDAC1, IL6ST	106	3653	20624	2.34353	4.69295e-06	2.34648e-06	2.16976e-06	7.70695
GOTERM_CC_DIRECT	GO:0005794	Golgi apparatus	19	17.757	1.77789e-05	ARFGEF1, NSF, ARFGEF2, PDXDC1, LMAN2L, RAB1B, LRBA, USO1, BET1L, GIGYF2, SYNE1, GOLGA3, GANAB, AFTPH, DNMBP, APC, GORASP2, TRIP11, RPS12	106	1145	20624	3.22861	0.00424018	0.000849832	0.000785828	4.75009
GOTERM_CC_DIRECT	GO:0005783	endoplasmic reticulum	15	14.0187	0.00218593	ERO1A, BCAP31, LRBA, USO1, FAF2, TMTC3, TEX2, ELAVL1, GIGYF2, KTN1, PRDX4, EEF1D, FKBP7, P4HB, UGGT1	106	1157	20624	2.52246	0.407266	0.0474943	0.0439173	2.66036
GOTERM_CC_DIRECT	GO:0043231	intracellular membrane-bounded organelle	14	13.0841	0.00172336	ERO1A, ARFGEF2, CALCOCO1, SLC16A1, PDXDC1, MYCBP2, STAM, EIF4ENIF1, GANAB, AFTPH, ALDH1B1, RAB5A, STAM2, RPS12	106	1002	20624	2.71849	0.337834	0.0474943	0.0439173	2.76362
GOTERM_CC_DIRECT	GO:0005813	centrosome	12	11.215	0.000148544	ARHGEF10, PCM1, SLC16A1, APC, VPS4B, ALMS1, CCP110, ABRAXAS2, CEP192, CKAP5, PJA2, SYNE1	106	567	20624	4.1178	0.0348818	0.00507172	0.00468975	3.82814
GOTERM_CC_DIRECT	GO:0000139	Golgi membrane	11	10.2804	0.00206943	ARFGEF1, BCAP31, GOLGA3, ARFGEF2, LMAN2L, GORASP2, RAB1B, USO1, TRIP11, BET1L, PJA2	106	664	20624	3.22323	0.390493	0.0474943	0.0439173	2.68415
GOTERM_CC_DIRECT	GO:0032991	macromolecular complex	11	10.2804	0.00259253	PCM1, KLC2, HSP90AB1, STAT1, WNK1, CCP110, RIPK1, P4HB, CKAP5, UGGT1, GIGYF2	106	685	20624	3.12442	0.462281	0.0516345	0.0477457	2.58628
GOTERM_CC_DIRECT	GO:0000932	P-body	7	6.54206	1.1515e-05	EIF4ENIF1, CNOT1, IGF2BP3, EIF4E2, EIF4E, ELAVL1, SYNE1	106	99	20624	13.7572	0.00274832	0.000688023	0.000636205	4.93873
GOTERM_CC_DIRECT	GO:0042470	melanosome	5	4.6729	0.00197449	GANAB, HSP90AB1, NAP1L1, P4HB, RAB5A	106	104	20624	9.35414	0.376476	0.0474943	0.0439173	2.70455
GOTERM_CC_DIRECT	GO:0070721	ISGF3 complex	3	2.80374	7.67663e-05	STAT1, STAT2, IRF9	106	3	20624	194.566	0.0181806	0.00305786	0.00282756	4.11483
GOTERM_CC_DIRECT	GO:0098791	Golgi subcompartment	3	2.80374	0.0029407	ARFGEF1, ARFGEF2, BET1L	106	16	20624	36.4811	0.505329	0.0540636	0.0499919	2.53155
