## Supplemental Data 3 for "Proximal protein landscapes of the type I interferon signaling cascade reveal negative regulation by the E3 ubiquitin ligase PJA2"

### Sheet: Information
Sheet	Details
"raw_VSV"	shows the VSV-GFP replication area under the curve (Green Calibrated Unit (GCU) x µm² x hpi/Image)
"log2FC_VSV"	shows the log2(fold change, FC) over the non-targeting siRNA control (NTC) in VSV-GFP replication after IFN-α2 stimulation (Fig. 3d, Supplementary Fig. 3)
	log2(FC) < -1	log2(FC) > 1
	siRNA controls are depicted in bold

### Sheet: raw_VSV
	4h IFN-α2, replicate 1				4h IFN-α2, replicate 2				16h IFN-α2, replicate 1				16h IFN-α2, replicate 2
	- IFN	- IFN	+ IFN	+ IFN	- IFN	- IFN	+ IFN	+ IFN	- IFN	- IFN	+ IFN	+ IFN	- IFN	- IFN	+ IFN	+ IFN
NTC	5127791	12334029	321073	339691	11698717	9283051	95047	55693	37955742	35360098	489929	299080	35011970	46815391	264152	215521
IFNAR2	4761152	9701714	3680666	5624033	16458024	10232108	2484854	2170983	37962246	43117033	9315265	8902348	51733218	48659560	8319080	12901493
IRF9	6410412	8200364	2423333	6804716	7593355	7375468	7195427	3375934	34770882	30011803	16935810	13131413	40716139	39951566	22804074	23373012
USP18									31103309	39240562	8704	13599	47673361	44501435	3169	2962
SOCS3									36284343	41373545	31329	10685	42210081	46587378	52765	69105
AFF1	8873446	11296698	129999	149705	20809805	8410334	13535	37944	41560535	42534173	327948	31018	52297294	48888517	95107	257896
AIM1	8660614	14398395	369399	304773	16870983	20596326	81073	123077	41025721	38817797	318199	77284	57231866	50578893	157526	285336
ALDH1B1	1075753	499686	76637	106680	13002282	10843919	36218	30809	34878651	34638433	85331	86777	49507533	49014556	139927	184364
ALMS1	967644	5108014	13824	37118	12218299	4767491	22289	36900	29369891	29609712	166661	41241	56698077	50560041	50092	116580
ANKRD17	2570456	7790048	43971	30020	18464756	4739771	6601	174222	40338967	33502860	132870	50335	54748089	60891770	24846	75660
APC	2399165	12206340	540941	565869	13239351	24066642	77122	139898	43345865	40005522	286208	45018	50107856	55033930	64438	211481
APPL1	7334504	9045854	284137	349412	9403109	14938499	227420	150942	35094924	33552759	189548	171015	47953393	42430761	217400	171640
ARFGEF1	3717897	1191204	70448	118414	8151425	9889874	69953	46005	45388565	38944242	624710	312649	47913321	43180469	218525	239848
ASCC2	4095752	11265810	207449	35462	20341901	11073901	85127	253900	36878902	33185746	473610	85609	49154656	44235156	180980	243136
CALCOCO1	11535330	8976785	415717	530397	21545175	33539891	748970	551431	42058013	47402617	587596	490076	62276336	56278163	1240781	1501555
CNOT1	1276348	6485044	40850	58222	8603534	2111398	20713	31995	40745759	30473213	54950	36696	45551072	44753232	12251	37905
CTPS1	5384948	11106320	367932	474740	14773032	12739632	46667	187607	46148045	35907212	141946	105665	49468981	41945235	100532	246648
DNAJA2	4723881	3991133	362554	482194	12308593	4201756	55804	182829	35788330	34007228	504743	317321	50511115	47292735	260246	437179
DNMBP	9110505	10558197	412069	516249	10204702	8594248	124637	252107	42815408	30458526	478178	140305	53551175	50166881	29932	171465
ECD	385211	2156398	49865	113382	7171973	3302677	13636	88353	21628259	23792278	258639	43755	40034466	41164301	105242	26715
EEF1D	1479206	329206	298651	605787	2803474	8251220	30890	149365	32794748	45045124	291897	184419	53997749	45332325	25796	172371
EIF4E2	5486449	12399939	48165	137073	13748375	5383682	57216	148534	30936832	27103003	187816	167513	42440830	34504121	114616	225581
FAM175B	9981258	10953828	148094	573201	15483224	13149535	319919	305373	45575118	35249464	388155	584623	45824332	44602335	483213	360798
GIGYF2	2416886	8435540	117939	283954	16724159	12154010	92599	86515	36275135	40197047	282886	216165	48929897	51484408	89176	151553
HECTD1	6034246	5231675	252236	329492	14714787	1615180	66448	136795	39026319	32385144	324320	254782	43489844	44437754	162580	238569
HSP90AB1	8974875	2071270	164426	327834	10286531	8146381	42107	51860	39552786	33323140	600299	355155	50572198	44968298	1765	66785
HTRA1	10584816	8665973	82982	104976	14926373	4502556	22602	106895	41935659	40524902	324760	28365	48527294	47274343	108883	34491
IGF2BP3	7791815	9100841	145856	324632	15412282	15035314	57770	105278	43590414	38747751	90001	53978	58445018	53819189	60328	48168
IL6ST	10078668	10790459	121554	230138	18059806	11277238	19300	267446	46432770	43198444	527640	250735	44143070	38679108	42864	2578
KLC1	9553925	9308584	136360	314475	15868673	10106746	131721	282233	41456256	36794010	395753	379003	93131966	48886398	214398	306445
KLC2	9360008	11869586	279074	413132	12981536	14632373	109877	196671	37043551	39370926	447594	160012	58340414	53294838	122386	275382
LRBA	7405486	10142129	226886	335765	12223680	12120331	128441	168973	38913956	36863521	298699	177239	48142764	44235480	117431	133959
LRCH4	3501346	1167451	69862	132836	21201171	9302557	92631	144059	37788241	34596441	326165	174950	61153472	55519649	54356	109186
MADD	1861790	7329572	90685	113205	16875997	12209685	288628	298148	33323853	34550066	220685	112489	48089878	45628842	257938	207526
MAP1A	8138200	9238516	214847	216471	14410183	10160257	103840	160580	40604960	29947152	166112	60445	45713902	42112608	78323	131021
MFSD10	8766316	13418783	239680	325817	22009289	11326698	158290	107248	35378707	30678980	247784	132851	45799094	44326156	200837	156377
MTCL1	4611582	9193678	65576	180756	13826532	12983173	30441	74140	27983604	25769744	515321	315878	43313435	43384967	216329	175097
MYCBP2	900931	4189837	172149	225710	12314536	9804498	94488	233713	29201882	30781841	440536	238097	49155665	44029251	712286	419323
NT5E	5452586	5943613	125330	110627	13549328	3433538	3524	45247	35895328	34554078	283776	129170	44603948	38060332	73159	29340
OSMR	4776373	10758282	62656	134853	13383565	7054314	17180	94774	39021603	40932221	31506	153932	53948162	47348009	38694	175718
PCCA	1390154	5434939	108650	85396	21680137	12484820	31824	218984	45718990	38223677	335787	178708	59149044	58566122	311672	350138
PCM1	1361034	8604291	138133	270821	19594908	6109043	78488	232069	42107988	37921164	716336	311404	64511524	52474722	594963	441679
PGM3	7446465	12037616	45534	95385	18122900	6804761	67528	137276	41097480	37370874	23263	54170	60727009	54844380	108604	284442
PHLDB2	9246933	11658336	99621	217850	17296213	15137217	89627	172783	38794774	32203204	146565	136072	53784338	46256290	129179	387692
PJA2	782465	8066949	24712	54212	10451771	6298249	3350	14856	35646277	27982059	146081	29370	50431634	42008817	16064	47891
PLEKHG2	7500222	11748914	122081	133664	17636553	18518931	103939	104609	34824322	28648224	348210	103413	50288601	47465556	124247	209263
RAB1B	8299469	7913484	298149	404807	9216358	10421595	83158	7027	38094173	17510222	160913	79658	52929689	47228909	15872	73945
RIPK1	8051261	10795477	286815	244396	17779054	10703190	150300	60428	37673277	38191537	81929	68966	50121251	47159149	145453	195286
STAT6	11004203	12762801	254685	349010	18937137	3985795	18643	46380	38991588	36933441	186448	18077	51737042	44342207	53973	141810
TBC1D2	11296166	11821158	333506	263161	14268669	9839501	8069	9605	42064411	37914036	193130	40216	53156691	47894320	8765	168120
TEX2	3303358	7330669	111009	228499	17866550	11939691	52929	96682	41753383	37644669	190452	163486	61707676	51697857	259473	393288
TMEM131	8597900	10018335	130085	106481	15099943	11982391	238505	242537	38961000	34896733	740153	544312	60078718	54187763	201588	211474
USP9X	10558855	8293954	82911	59761	13260569	4321529	34780	86998	38677148	37403206	117404	41421	45968631	45576479	85886	41807
WNK1	8227336	9365867	381587	133268	23759437	25788703	629847	247292	44609210	47662924	575824	784756	65443051	54773154	356232	463473
WWC2	1771923	3962529	147655	256583	15452669	6317757	108458	192126	31908391	26110233	475162	180728	48601620	45127788	145549	244629

### Sheet: log2FC_VSV
	4h IFN-α2		16h IFN-α2
	replicate 1	replicate 2	replicate 1	replicate 2
NTC	0	0	0	0
IFNAR2	3.81575	4.94891	4.52915	5.46727
IRF9	3.80382	6.13196	5.25201	6.58898
USP18			-5.14473	-6.28979
SOCS3			-4.2311	-1.97671
AFF1	-1.24023	-1.55001	-1.13619	-0.442371
AIM1	0.0289816	0.437567	-0.996426	-0.115194
ALDH1B1	-1.84979	-1.16925	-2.19673	-0.564762
ALMS1	-3.69721	-1.34866	-1.92414	-1.52504
ANKRD17	-3.15871	0.262516	-2.10658	-2.25477
APC	0.744201	0.525766	-1.25223	-0.797806
APPL1	-0.0606789	1.3277	-1.12979	-0.302133
ARFGEF1	-1.8068	-0.37846	0.24856	-0.0655292
ASCC2	-1.44371	1.16934	-0.496628	-0.177592
CALCOCO1	0.517879	3.10882	0.449804	2.51528
CNOT1	-2.73759	-1.51597	-3.1059	-3.25756
CTPS1	0.350836	0.636135	-1.67197	-0.466367
DNAJA2	0.354386	0.662731	0.059209	0.539987
DNMBP	0.490484	1.32152	-0.351308	-1.25201
ECD	-2.01708	-0.563649	-1.38361	-1.86198
EEF1D	0.452887	0.257977	-0.728123	-1.27533
EIF4E2	-1.83476	0.44883	-1.15089	-0.495681
FAM175B	0.126454	2.05247	0.302069	0.815211
GIGYF2	-0.717324	0.248816	-0.660854	-0.994641
HECTD1	-0.18379	0.431143	-0.446224	-0.257913
HSP90AB1	-0.424715	-0.681836	0.276145	-2.80682
HTRA1	-1.81372	-0.219144	-1.15986	-1.74227
IGF2BP3	-0.489977	0.113234	-2.45418	-2.14441
IL6ST	-0.909823	0.927711	-0.0195764	-3.39995
KLC1	-0.551536	1.45741	-0.0262997	0.118797
KLC2	0.0670664	1.02405	-0.376906	-0.270124
LRBA	-0.231895	0.98041	-0.729268	-0.932124
LRCH4	-1.7048	0.650936	-0.6549	-1.55239
MADD	-1.69634	1.96075	-1.24377	-0.0433816
MAP1A	-0.615383	0.810769	-1.80017	-1.19618
MFSD10	-0.224616	0.816856	-1.05163	-0.425263
MTCL1	-1.42353	-0.527442	0.0751522	-0.293312
MYCBP2	-0.731878	1.12252	-0.21741	1.23825
NT5E	-1.48561	-1.62797	-0.934089	-2.22644
OSMR	-1.74222	-0.429156	-2.0891	-1.16167
PCCA	-1.76774	0.734521	-0.616885	0.464366
PCM1	-0.692197	1.0428	0.381362	1.11179
PGM3	-2.22927	0.442182	-3.34902	-0.287353
PHLDB2	-1.05751	0.79976	-1.48109	0.107753
PJA2	-3.0656	-3.04958	-2.16897	-2.90692
PLEKHG2	-1.36943	0.468317	-0.804923	-0.524321
RAB1B	0.0892993	-0.741103	-1.71358	-2.41699
RIPK1	-0.31485	0.48332	-2.3865	-0.493384
STAT6	-0.130315	-1.21304	-1.94776	-1.2928
TBC1D2	-0.147209	-3.09236	-1.75757	-1.43924
TEX2	-0.96069	-0.010846	-1.15655	0.444504
TMEM131	-1.48189	1.6741	0.703054	-0.215693
USP9X	-2.21143	-0.307809	-2.3126	-1.90937
WNK1	-0.359969	2.54074	0.786108	0.773054
WWC2	-0.70893	0.995706	-0.266588	-0.297919
